# *longfin* causes *cis*-ectopic expression of the *kcnh2a ether-a-go-go* K^+^ channel to autonomously prolong fin outgrowth

**DOI:** 10.1101/790329

**Authors:** Scott Stewart, Heather K. Le Bleu, Gabriel A. Yette, Astra L. Henner, Amy E. Robbins, Joshua A. Braunstein, Kryn Stankunas

## Abstract

Organs stop growing to achieve a characteristic size and shape in scale with the animal’s body. Likewise, regenerating organs sense injury extents to instruct appropriate replacement growth. Fish fins exemplify both phenomena through their tremendous diversity of form and remarkably robust regeneration. The classic zebrafish mutant *longfin^t2^* develops and regenerates dramatically elongated fins and underlying ray skeleton. We show *longfin^t2^* chromosome 2 overexpresses the *ether-a-go-go*-related voltage-gated potassium channel *kcnh2a.* Genetic disruption of *kcnh2a in cis* rescues *longfin^t2^,* indicating *longfin^t2^* is a regulatory *kcnh2a* allele. We find *longfin^t2^* fin overgrowth originates from prolonged outgrowth periods including by showing Kcnh2a chemical inhibition during late stage regeneration fully suppresses overgrowth. Cell transplantations demonstrate *longfin^t2^*-ectopic *kcnh2a* acts tissue autonomously within the fin intra-ray mesenchymal lineage. Temporal inhibition of the Ca^2+^-dependent phosphatase calcineurin indicates it likewise entirely acts late in regeneration to attenuate fin outgrowth. Epistasis experiments suggest *longfin^t2^*-expressed Kcnh2a inhibits calcineurin output to supersede growth cessation signals. We conclude ion signaling within the growth-determining mesenchyme lineage controls fin size by tuning outgrowth periods rather than altering positional information or cell-level growth potency.
