## Supplemental Table 1 for "*longfin* causes *cis*-ectopic expression of the *kcnh2a ether-a-go-go* K^+^ channel to autonomously prolong fin outgrowth"

### Sheet: Sheet1
Gene symbol	Ensembl Gene ID	logFC	logCPM	LR	PValue	FDR
rbm33b	ENSDARG00000094896	-6.03986	-1.87016	16.0678	6.11143e-05	0.00409581
cdh10a	ENSDARG00000055843	-5.62435	-2.14601	12.4882	0.000409537	0.0209705
tbx22	ENSDARG00000091748	-5.51717	-2.2239	11.4646	0.00070933	0.0322514
pimr188	ENSDARG00000068190	-5.31618	-2.30692	10.6037	0.00112862	0.0465771
kcnh2a	ENSDARG00000029881	-4.69365	-1.18247	21.5251	3.49224e-06	0.00031119
tmem264	ENSDARG00000062712	-2.53059	-0.968096	11.4326	0.000721651	0.0326544
plekhf1	ENSDARG00000102435	-2.47067	4.18688	232.698	1.53808e-52	4.08886e-49
plppr4a	ENSDARG00000079671	-2.39653	-0.370551	15.7251	7.32469e-05	0.00480792
egr1	ENSDARG00000037421	-2.37622	7.66256	515.288	4.48508e-114	7.15393e-110
pax6a	ENSDARG00000103379	-2.10991	1.71141	45.1086	1.86401e-11	4.24741e-09
junbb	ENSDARG00000104773	-2.0667	8.23334	18.6728	1.55184e-05	0.00120745
prdm8	ENSDARG00000025017	-2.0458	1.91836	38.8608	4.5512e-10	8.54046e-08
irg1l	ENSDARG00000062788	-2.03952	1.45701	24.0415	9.42796e-07	9.54798e-05
fosab	ENSDARG00000031683	-1.95663	8.39302	130.767	2.78486e-30	2.61294e-27
ctbs	ENSDARG00000100002	-1.93015	1.59138	29.2544	6.34718e-08	8.19763e-06
vwa5b2	ENSDARG00000075886	-1.89575	0.192203	15.4383	8.52446e-05	0.00548264
trim35-23	ENSDARG00000102368	-1.82618	-0.145519	11.8336	0.000581728	0.0276867
foxi2	ENSDARG00000069715	-1.7973	0.428397	16.2745	5.47966e-05	0.0037114
ier2b	ENSDARG00000086881	-1.73776	6.49543	290.941	3.10066e-65	1.23643e-61
ier2a	ENSDARG00000099195	-1.72109	6.41257	297.134	1.38725e-66	7.37576e-63
elf3	ENSDARG00000077982	-1.6213	4.98591	157.372	4.24432e-36	5.20762e-33
ch25h	ENSDARG00000045190	-1.60587	0.129574	11.4636	0.000709711	0.0322514
il1b	ENSDARG00000098700	-1.51818	3.39801	52.2	5.0127e-13	1.41513e-10
trim35-27	ENSDARG00000035009	-1.51009	1.00933	16.688	4.40585e-05	0.00305546
dusp1	ENSDARG00000100515	-1.4017	7.59259	221.572	4.10699e-50	1.00782e-46
hspb1	ENSDARG00000041065	-1.39654	1.55539	19.5708	9.69391e-06	0.000794975
dusp2	ENSDARG00000098108	-1.37639	5.78579	169.586	9.11178e-39	1.38417e-35
c2cd4a	ENSDARG00000061416	-1.32878	2.85413	38.4517	5.61244e-10	1.02898e-07
junba	ENSDARG00000074378	-1.27714	8.85619	187.951	8.90567e-43	1.77562e-39
prr7	ENSDARG00000089800	-1.24131	1.11981	12.1558	0.000489365	0.0243166
jdp2b	ENSDARG00000020133	-1.1367	7.61128	149.177	2.62293e-34	2.98836e-31
arid6	ENSDARG00000069988	-1.13119	4.81338	77.5512	1.29324e-18	5.72996e-16
gadd45bb	ENSDARG00000013576	-1.11359	4.55674	63.7679	1.39977e-15	4.96155e-13
cxcr4a	ENSDARG00000057633	-1.10361	4.54973	60.5586	7.14191e-15	2.34881e-12
lgals9l1	ENSDARG00000025903	-1.1005	3.7028	42.8467	5.92032e-11	1.22639e-08
fgf4	ENSDARG00000105230	-1.09867	2.77363	25.6632	4.06512e-07	4.42599e-05
hmx3a	ENSDARG00000070955	-1.05135	1.54263	11.7061	0.000622968	0.0292685
mafa	ENSDARG00000015890	-1.03523	7.43838	112.397	2.92495e-26	2.27582e-23
znf503	ENSDARG00000018492	-1.03303	4.66915	62.3709	2.84497e-15	9.65506e-13
prkchb	ENSDARG00000043243	1.00011	4.08455	43.2394	4.84358e-11	1.01655e-08
ago3b	ENSDARG00000063079	1.00045	5.24475	76.8049	1.88708e-18	8.1351e-16
stap2b	ENSDARG00000043281	1.00174	3.17702	28.2026	1.09256e-07	1.35092e-05
gna15.2	ENSDARG00000056654	1.01242	2.63552	21.3504	3.82541e-06	0.000338046
SLC35G1	ENSDARG00000063268	1.0191	3.11879	27.0339	1.9992e-07	2.34472e-05
dsc2l	ENSDARG00000039677	1.02243	8.54812	45.1973	1.78149e-11	4.08858e-09
pnp5a	ENSDARG00000078619	1.02502	6.98912	80.029	3.6896e-19	1.68146e-16
clic3	ENSDARG00000044776	1.02592	1.57972	11.3249	0.000764761	0.0343615
chka	ENSDARG00000041078	1.03023	1.59377	11.5432	0.000679992	0.0312571
tlcd2	ENSDARG00000077396	1.03476	4.85421	63.9492	1.27671e-15	4.62823e-13
aff3	ENSDARG00000079575	1.04263	1.44275	10.865	0.000979971	0.0418436
elovl1a	ENSDARG00000099960	1.0441	4.7399	63.7948	1.38074e-15	4.94911e-13
pkp3a	ENSDARG00000051861	1.04688	9.20969	120.507	4.90024e-28	4.00827e-25
mboat1	ENSDARG00000029356	1.06264	4.3622	55.6013	8.8766e-14	2.74925e-11
kcnj3b	ENSDARG00000062217	1.0629	2.65377	14.4252	0.000145841	0.00869619
ankrd22	ENSDARG00000002298	1.06826	3.35291	31.5742	1.91965e-08	2.67418e-06
jag1a	ENSDARG00000030289	1.07134	6.42189	121.036	3.75236e-28	3.1501e-25
fam43a	ENSDARG00000043009	1.07163	4.67062	62.0519	3.34527e-15	1.12334e-12
selplg	ENSDARG00000105023	1.07423	1.99999	15.4156	8.62746e-05	0.00551552
klf2a	ENSDARG00000042667	1.07906	9.82649	56.3158	6.17182e-14	1.93027e-11
ssh2a	ENSDARG00000088440	1.08735	7.33173	122.636	1.67523e-28	1.44437e-25
wdr89	ENSDARG00000077265	1.08856	3.2696	34.5362	4.18398e-09	6.64045e-07
srd5a2a	ENSDARG00000043587	1.10459	4.43919	63.4387	1.65434e-15	5.79945e-13
ddit4	ENSDARG00000037618	1.10556	4.92538	59.3909	1.29268e-14	4.16542e-12
ednrbb	ENSDARG00000053498	1.10916	4.74937	50.9918	9.27527e-13	2.57296e-10
n4bp1	ENSDARG00000057491	1.11077	6.38345	128.529	8.6001e-30	7.62088e-27
tspan35	ENSDARG00000025757	1.11491	4.66777	70.0616	5.74807e-17	2.23621e-14
nfil3-6	ENSDARG00000087188	1.12181	3.91177	25.4516	4.53631e-07	4.88895e-05
abhd17b	ENSDARG00000035571	1.12204	5.16201	92.8774	5.56362e-22	3.28676e-19
fam102ba	ENSDARG00000053104	1.12844	4.6414	72.1043	2.04115e-17	8.24238e-15
chac2	ENSDARG00000055078	1.15051	4.09075	47.0751	6.83182e-12	1.63866e-09
elovl6l	ENSDARG00000038639	1.15706	5.10907	94.7905	2.11639e-22	1.32382e-19
pptc7a	ENSDARG00000011122	1.17094	4.66417	80.4637	2.96098e-19	1.38951e-16
hlfa	ENSDARG00000074752	1.17099	4.60011	70.1308	5.55005e-17	2.18583e-14
ifnlr1	ENSDARG00000087131	1.18742	1.73327	15.6361	7.67768e-05	0.00500871
ldlra	ENSDARG00000029476	1.19962	3.64596	34.8306	3.59674e-09	5.82435e-07
ctgfb	ENSDARG00000104292	1.20212	2.73388	28.72	8.36347e-08	1.05874e-05
TCIM (1 of many)	ENSDARG00000076858	1.21878	3.08008	38.8265	4.63203e-10	8.64131e-08
myzap	ENSDARG00000075017	1.25281	5.17408	108.272	2.34361e-25	1.69917e-22
rnf19b	ENSDARG00000060926	1.27338	5.01203	107.548	3.37572e-25	2.39308e-22
b4galt1	ENSDARG00000002634	1.27811	2.68082	34.1619	5.07114e-09	7.89144e-07
pkp2	ENSDARG00000023026	1.27919	7.04772	173.613	1.20283e-39	2.01955e-36
slc35e4	ENSDARG00000009459	1.28395	4.86581	94.7316	2.18028e-22	1.33756e-19
tiparp	ENSDARG00000061841	1.30243	7.07098	185.077	3.77508e-42	7.08406e-39
zbtb16b	ENSDARG00000074526	1.33194	3.45651	44.3203	2.78812e-11	6.17665e-09
dnaaf1	ENSDARG00000012030	1.35551	1.07981	14.3444	0.000152229	0.00906016
TAGAP	ENSDARG00000043475	1.35966	3.18392	43.4881	4.26556e-11	9.07171e-09
xkr9	ENSDARG00000026500	1.36335	2.07292	26.0129	3.39142e-07	3.83651e-05
grb10a	ENSDARG00000002013	1.36431	4.59465	73.4478	1.03333e-17	4.3374e-15
xiap	ENSDARG00000016143	1.39562	4.82092	114.119	1.22732e-26	9.78819e-24
rab11fip1a	ENSDARG00000046124	1.45275	4.16778	81.0198	2.23467e-19	1.09674e-16
midn	ENSDARG00000018524	1.46182	8.9927	210.534	1.05034e-47	2.39336e-44
mal	ENSDARG00000030094	1.46684	1.18634	16.9088	3.92189e-05	0.00276797
gata2b	ENSDARG00000009094	1.49651	0.522305	12.2943	0.000454335	0.0228608
entpd8	ENSDARG00000005565	1.50502	1.96821	28.1073	1.14774e-07	1.41367e-05
slc16a3	ENSDARG00000045051	1.54519	1.09035	17.8683	2.36735e-05	0.00175222
dhrs13a.2	ENSDARG00000111240	1.56312	6.23481	172.343	2.27794e-39	3.63343e-36
scg3	ENSDARG00000086288	1.57456	1.17913	20.1392	7.20044e-06	0.000607676
foxj1a	ENSDARG00000101919	1.59785	3.32449	28.0558	1.17867e-07	1.44064e-05
helz2	ENSDARG00000016527	1.61218	4.15928	103.061	3.25045e-24	2.16026e-21
klf5l	ENSDARG00000018757	1.64489	5.98384	250.561	1.95944e-56	5.68256e-53
ngef	ENSDARG00000076179	1.65024	4.65651	152.18	5.78888e-35	6.83967e-32
mafk	ENSDARG00000100947	1.66537	2.52989	50.3043	1.31663e-12	3.58989e-10
nr1d2a	ENSDARG00000003820	1.68152	6.75054	260.018	1.70098e-58	5.4263e-55
tgm5l	ENSDARG00000098837	1.6973	4.67446	158.054	3.01209e-36	3.84355e-33
adamts8a	ENSDARG00000007709	1.70947	4.60597	158.292	2.67229e-36	3.55202e-33
tmprss13b	ENSDARG00000077573	1.73964	4.03054	110.358	8.17969e-26	6.06838e-23
foxo1b	ENSDARG00000061549	1.75293	2.28245	46.9573	7.25488e-12	1.72715e-09
mfsd2ab	ENSDARG00000035909	1.76635	5.97242	285.561	4.61031e-64	1.63415e-60
cln6b	ENSDARG00000090002	1.77983	0.454451	15.2485	9.42529e-05	0.00595398
pmp22b	ENSDARG00000060457	1.79854	6.04191	298.656	6.46623e-67	4.12558e-63
nab1b	ENSDARG00000040700	1.84615	3.02058	80.5952	2.77027e-19	1.33901e-16
krtt1c19e	ENSDARG00000090268	1.85374	3.35691	13.4908	0.000239738	0.0134409
prf1.6	ENSDARG00000024522	1.87531	0.987241	22.5614	2.03532e-06	0.000194398
cremb	ENSDARG00000102899	1.88653	3.16505	76.9035	1.79522e-18	7.84511e-16
csrnp1a	ENSDARG00000031426	1.96666	3.83997	130.317	3.49311e-30	3.18382e-27
cyp8b3	ENSDARG00000097559	1.96943	1.19769	27.4481	1.61371e-07	1.9353e-05
cyldb	ENSDARG00000089724	1.97064	3.17296	65.3849	6.16087e-16	2.28533e-13
rgs2	ENSDARG00000098761	1.97117	2.66377	62.8815	2.19525e-15	7.61205e-13
coa3b	ENSDARG00000097456	2.03689	-0.640275	10.5511	0.00116116	0.0476122
htra4	ENSDARG00000005943	2.08017	-0.328058	12.9545	0.000319153	0.0171692
itgbl1	ENSDARG00000040985	2.08462	-0.188967	11.901	0.000561029	0.0269134
nr4a3	ENSDARG00000055854	2.12412	3.97009	161.055	6.65648e-37	9.65219e-34
sla2	ENSDARG00000020788	2.20082	1.74599	48.218	3.81368e-12	9.57954e-10
jac4	ENSDARG00000092352	2.21008	0.128782	14.671	0.000128002	0.00782257
tuft1a	ENSDARG00000061242	2.22125	5.90989	410.933	2.29666e-91	1.83164e-87
snrkb	ENSDARG00000017665	2.22251	5.97542	422.514	6.9208e-94	7.35935e-90
klf9	ENSDARG00000068194	2.33435	4.47226	200.452	1.66416e-45	3.53923e-42
cx30.3	ENSDARG00000042707	2.34213	3.27313	132.826	9.86853e-31	9.53988e-28
dre-mir-23a-2	ENSDARG00000081477	2.36438	0.0668511	20.8501	4.96664e-06	0.000427064
cfd	ENSDARG00000039579	2.36466	3.15922	110.94	6.0989e-26	4.63241e-23
espnlb	ENSDARG00000093112	2.4334	0.153909	21.7754	3.06506e-06	0.000279051
peli1a	ENSDARG00000091592	2.49155	4.57671	292.772	1.23732e-65	5.63882e-62
fkbp5	ENSDARG00000028396	2.5963	7.23279	23.3538	1.3478e-06	0.000133115
zc2hc1c	ENSDARG00000070526	2.6768	0.856459	35.7815	2.2073e-09	3.74515e-07
klf4	ENSDARG00000079922	2.69757	6.93507	603.506	2.89235e-133	9.2269e-129
ttn.2	ENSDARG00000028213	2.75024	0.4524	19.2691	1.13527e-05	0.000912245
elnb	ENSDARG00000069017	2.77538	0.193715	22.0071	2.71651e-06	0.00025046
muc5.2	ENSDARG00000058556	2.93597	0.442607	34.3288	4.65445e-09	7.31437e-07
dnai2a	ENSDARG00000100285	2.95255	-1.22523	11.8027	0.00059146	0.0279943
slc22a7a	ENSDARG00000056028	2.96883	-0.965069	14.8526	0.000116246	0.00715898
krt96	ENSDARG00000095147	3.11804	-0.383401	17.1078	3.53169e-05	0.00253179
rbp1	ENSDARG00000018077	3.25926	-1.39669	12.5546	0.000395226	0.0204662
usp2b	ENSDARG00000074120	3.28338	2.52497	147.647	5.66594e-34	6.23273e-31
ftr06	ENSDARG00000053450	3.63899	0.677113	17.5126	2.85417e-05	0.00208354
mamdc2b	ENSDARG00000073695	4.01418	-0.395834	29.1904	6.56039e-08	8.43883e-06
kcnk2b	ENSDARG00000007151	5.46136	-2.22415	11.3212	0.000766278	0.0343812
irge1	ENSDARG00000014975	5.7058	-2.07215	13.1574	0.000286385	0.0156438
ftr50	ENSDARG00000116623	5.84859	-1.93602	14.7441	0.000123132	0.00755393
aldh3b2	ENSDARG00000035606	6.00619	-1.81117	16.2141	5.65709e-05	0.00382345
cyp2x7	ENSDARG00000044002	6.94045	-1.29936	22.1674	2.49882e-06	0.000233085
